# A role for worm *cutl-24* in background- and parent-of-origin-dependent ER stress resistance

**DOI:** 10.1101/2021.07.01.450736

**Authors:** Wenke Wang, Anna G. Flury, Andrew T. Rodriguez, Jennifer L. Garrison, Rachel B. Brem

## Abstract

Organisms in the wild can acquire disease- and stress-resistance traits that outstrip the programs endogenous to humans. Finding the molecular basis of such natural resistance characters is a key goal of evolutionary genetics. Standard statistical-genetic methods toward this end can perform poorly in organismal systems that lack high rates of meiotic recombination, like *Caenorhabditis* worms. Here we discovered unique ER stress resistance in a wild Kenyan *C. elegans* isolate, which in inter-strain crosses was passed by hermaphrodite mothers to hybrid offspring. We developed an unbiased version of the reciprocal hemizygosity test, RH-seq, to explore the genetics of this parent-of-origin-dependent phenotype. Among top-scoring gene candidates from a partial-coverage RH-seq screen, we focused on the neuronally-expressed, cuticlin-like gene *cutl-24* for validation. In gene disruption and controlled crossing experiments, we found that *cutl-24* was required in Kenyan hermaphrodite mothers for ER stress tolerance in their inter-strain hybrid offspring; *cutl-24* was also a contributor to the trait in purebred backgrounds. These data establish the Kenyan strain allele of *cutl-24* as a determinant of a natural stress-resistant state, and they set a precedent for the dissection of natural trait diversity in invertebrate animals without the need for a panel of meiotic recombinants.
