## Supplementary material for "A role for worm *cutl-24* in background- and parent-of-origin-dependent ER stress resistance": Table S1

### Sheet: Final Table
Data type	Experimental species	Symbol/name used in publication	Source – public	Source – published	Source – unpublished	Identifiers	New reagent	Comments
Data type (mandatory) Duplicate rows as needed. Order is flexible, but row titles must be preserved.	Experimental species (mandatory, "NA" okay)	Symbol/name (strain/plasmid) used in publication (mandatory)	Source – public [stock center; company, data repository] (one of D,E,F mandatory)	Source -- published [PMID or 'this paper'] (one of D,E,F mandatory)	Source – unpublished [description, incl. lab of origin] (one of D,E,F mandatory)	Identifiers [format as ID_source:identifier] Separate multiple entries with semi-colon, space	New reagent (mandatory for new entities) Description, progenitor(s)	Comments (optional) Genotypes, purpose of reagent, additional information
strain, strain_background	C. elegans	AB1	CGC
	C. elegans	CB4856	CGC
	C. elegans	CB4932	CGC
	C. elegans	ED3052	CGC
	C. elegans	ED3077	CGC
	C. elegans	GXW1	CGC
	C. elegans	JU1088	CGC
	C. elegans	JU1172	CGC
	C. elegans	JU1652	CGC
	C. elegans	JU262	CGC
	C. elegans	JU393	CGC
	C. elegans	JU779	CGC
	C. elegans	MY16	CGC
	C. elegans	N2	CGC
	C. elegans	PX179	CGC
	C. elegans	IG358	CGC					oxEx229 [Mos1 transposon + Pmyo-2::GFP]
	C. elegans	IG444	CGC					frEx113 [(pJL44 = Phsp-16.48::Mos1 transposase) + Pcol-12::DsRed]
	C. elegans	JAZ418		This paper				ED3077 background jlgEx225 [(pWW1 = pSM::Mos1 transposon) + (pCFJ421 = Pmyo-2:gfp::h2b)] pWW1 injected at 25 ng/µL and pCFJ421 injected at 10 ng/µL
	C. elegans	JAZ419		This paper				ED3077 background jlgEx226 [(pJL44 = Phsp-16.48::Mos1 transposase) + (pCFJ90 = Pmyo-2::mCherry)] pJL44 injected at 50 ng/µL and pCFJ90 injected at 2 ng/µL
	C. elegans	JAZ420		This paper				ED3077 background jlgIs48 [pCFJ104 = Pmyo-3::mCherry] pCFJ104 injected at 5 ng/µL
	C. elegans	JAZ421		This paper				jlgIs49 [pCFJ90 = Pmyo-2::mCherry] pCFJ90 injected at 5 ng/µL
	C. elegans	JAZ422		This paper				cutl-24(jlg1); jlgIs50 [pCFJ90 = Pmyo-2::mCherry] pCFJ90 injected at 5 ng/µL
	C. elegans	JAZ423		This paper				cutl-24(jlg2[ED3077]); jlgIs51 [pCFJ104 = Pmyo-3::mCherry] pCFJ104 injected at 5 ng/µL
plasmid	n/a	pWW1		This paper				pSM::Mos1 transposon pSM vector backbone made by C.I. Bargmann and S.A. McCarroll
	n/a	pCFJ421	Addgene	22290181				Pmyo-2:gfp::h2b::tbb-2utr
	n/a	pJL44	Addgene	18953339				Phsp16.48::Mos1 transposase::glh-2utr
	n/a	pCFJ90	Addgene	18953339				Pmyo-2::mCherry::unc-54utr
	n/a	pCFJ104	Addgene	18953339				Pmyo-3::mCherry::unc-54utr
	n/a	pDD162	Addgene	23995389				Peft-3::Cas9::tbb-2utr
	n/a	pWW2		This paper				PU6::cutl-24 sgRNA #1 pUC57 vector backbone from reference # 25 sgRNA #1 = GGACAAAGACACACAAACGT
	n/a	pWW3		This paper				PU6::cutl-24 sgRNA #2 pUC57 vector backbone from reference # 25 sgRNA #2 = GCAGGCTCCAATAAAGCCGG
	n/a	pWW4		This paper				PU6::cutl-24 sgRNA #3 pUC57 vector backbone from reference # 25 sgRNA #3 = GCTGAGATTCGAGgtaagtg
	n/a	pWW5		This paper				PU6::cutl-24 sgRNA #4 pUC57 vector backbone from reference # 25 sgRNA #4 = GACAAAACTTCAAAGATAAC
