## Supplementary material for "A role for worm *cutl-24* in background- and parent-of-origin-dependent ER stress resistance": Table S2

### Sheet: Sheet1
Library	Strain	Name	Total number of reads	Number of mapped reads
Control 1	ED3077	RBAF1BC1.fq	8786995	5336656
Treatment 1	ED3077	RBAF1BC2.fq	19099090	16525995
Control 2	ED3077	RBAF1BC10.fq	24000792	14247939
Treatment 2	ED3077	RBAF1BC5.fq	22129862	13587964
Control 3	ED3077	RBAF1BC11.fq	5685695	3782407
Treatment 3	ED3077	RBAF1BC13.fq	29274306	19669448
Control 4	ED3077	RBAF1BC15.fq	23072541	12954661
Treatment 4	ED3077	RBAF1BC16.fq	21358038	12636268
Control 5	ED3077	RBAF1BC21.fq	20206032	9430711
Treatment 5	ED3077	RBAF1BC22.fq	16313230	8397183
Control 6	ED3077	RBAF1BC23.fq	16955589	9021590
Treatment 6	ED3077	RBAF1BC24.fq	18237397	10308255
Control 7	ED3077	RBAF2_BC1.fq	16372474	12833836
Treatment 7	ED3077	RBAF2_BC3.fq	14880546	9124665
Control 8	ED3077	RBAF2_BC4.fq	22051698	13944250
Treatment 8	ED3077	RBAF2_BC5.fq	21391824	13459921
Control 9	ED3077	RBAF2_BC6.fq	16125255	10313789
Treatment 9	ED3077	RBAF2_BC7.fq	16398184	10505204
Control 10	ED3077	RBAF2_BC10.fq	17955833	11146157
Treament 10	ED3077	RBAF2_BC17.fq	20713682	13580648
Control 11	ED3077	RBAF2_BC15.fq	19920560	11025471
Treatment 11	ED3077	RBAF2_BC16.fq	23620378	13721024
Control 1	N2	RBAF1BC3.fq	19099090	16525995
Treatment 1	N2	RBAF1BC4.fq	8070376	6560013
Control 2	N2	RBAF1BC6.fq	19894164	16803815
Treatment 2	N2	RBAF1BC7.fq	20373778	17417879
Control 3	N2	RBAF1BC8.fq	20294583	17428252
Treatment 3	N2	RBAF1BC9.fq	3723555	3075397
Control 4	N2	RBAF1BC12.fq	18626853	16639704
Treatment 4	N2	RBAF1BC14.fq	21830745	19577553
Control 5	N2	RBAF1BC19.fq	19168661	15277244
Treatment 5	N2	RBAF1BC20.fq	13411559	10726503
Control 6	N2	RBAF2_BC18.fq	11280414	7349201
Treatment 6	N2	RBAF2_BC2.fq	16372474	12833836
Control 7	N2	RBAF2_BC8.fq	15675583	10216406
Treatment 7	N2	RBAF2_BC9.fq	19057169	11708990
Control 8	N2	RBAF2_BC11.fq	19826566	9782534
Treatment 8	N2	RBAF2_BC13.fq	17851928	8609830
Control 9	N2	RBAF2_BC19.fq	15619236	12217683
Treatment 9	N2	RBAF2_BC20.fq	18652133	13775366
Control 10	N2	RBAF2_BC12.fq	19130286	14694810
Treament 10	N2	RBAF2_BC14.fq	19338032	14399340
Control 11	N2	RBAF2_BC21.fq	22298761	15343115
Treatment 11	N2	RBAF2_BC22.fq	20053428	13482131
Control 12	N2	RBAF2_BC23.fq	19919360	14957015
Treatment 12	N2	RBAF2_BC24.fq	19069264	14594606
