## Supplementary material for "A role for worm *cutl-24* in background- and parent-of-origin-dependent ER stress resistance": Table S5

### Sheet: Sheet1
N2 wild type (WBGene00021396)	CAGATGGACAAAGACACACAAACGTCGGCGGATAAGCAATTCTCGTTTGTGTGCAGGTTGACGGACCCGATGAAAATgtgagggaaattgaattgggagaaagattgaaaattaattatttagGGCAGCAGCTAAAGACGATGGGTTTGGAACAAAGGACTCTTATCAGCAGGCTCCAATAAAGCCGGTGGCGAGCAGTGTTAGCAC
cutl-24(jlg1) (WBGene00021396)	CAGATGGACAAAGACACACAGTGGCGAGCAGTGTTAGCAC	-57bp exon, -46bp intron and -64bp exon
ED3077 wild type (WBGene00021396)	AATCAGTATGTCACGCCACAATATGCTGAGATTCGAGgtaagtgaggttaaccgattttat
cutl-24(jlg2[ED3077]) (WBGene00021396)	AATCAGTATGTCACGCCACAgtgaggttaaccgattttat	-17bp exon and -4bp intron
